# Whole genome CRISPR screens identify a LRRK2-regulated pathway for extracellular tau uptake by human neurons

**DOI:** 10.1101/2020.08.11.246363

**Authors:** Lewis D. Evans, Alessio Strano, Eleanor Tuck, Ashley Campbell, James Smith, Christy Hung, Tiana S. Behr, Bernardino Ghetti, Benjamin Ryskeldi-Falcon, Emre Karakoc, Francesco Iorio, Alastair Reith, Andrew R. Bassett, Frederick J. Livesey

## Abstract

Extracellular release and cellular uptake of pathogenic forms of the microtubule-associated protein tau contribute to the pathogenesis of several neurodegenerative diseases, including Alzheimer’s disease. Defining the cellular mechanisms and pathways for tau entry to human neurons is essential to understanding tauopathy pathogenesis and the rational design of disease-modifying therapeutics. Whole genome CRISPR loss-of-function screens in human iPSC-derived excitatory neurons, the major neuronal cell type affected in these diseases, enabled the delineation of the different cellular pathways for uptake of extracellular monomeric and fibrillar tau. Monomeric and fibrillar tau are both taken up by human neurons by receptor-mediated endocytosis, but involve different routes of entry at the neuronal surface: the low-density lipoprotein LRP1 is the primary receptor for monomeric tau, but contributes less to fibrillar tau entry. Similarly, endocytosis of monomeric tau is dependent on the familial Parkinson’s disease gene LRRK2, but not required for endocytosis of fibrillar tau. These findings implicate LRP1 and LRRK2 in the pathogenesis of tauopathies and Parkinson’s disease and identify LRRK2 as a potential therapeutic target for altering progression of these diseases.
