## Supplementary Table 1 for "Whole genome CRISPR screens identify a LRRK2-regulated pathway for extracellular tau uptake by human neurons"

### Sheet: Sheet1
	Tau form	Tot events	BFP+ (lenti-virus infected cells)	Transferrin postive AND tau positive	Transferrin postive AND tau negative	%BFP+_cells	%tau+tfn+	%tau-tfn+
Screen4	Monomeric	567000000	136080000	124740000	1134000	38	91	0.83
Screen5	Monomeric	4.23e+08	7.614e+07	6.768e+07	1.6497e+06	36	89	2.19
Screen1	Fibrillar	1890000000	283500000	226800000	945000	28	80	0.32
Screen2	Fibrillar	836000000	167200000	133760000	1504800	40	78	0.88
Screen3	Fibrillar	840000000	134400000	126000000	1764000	40	94	1.34
