## Supplementary Table 4 for "Whole genome CRISPR screens identify a LRRK2-regulated pathway for extracellular tau uptake by human neurons"

### Sheet: Sheet2
	Gene	CRISPR guide sequence	monomeric tau MAGeCK pos.rank	fibrillar tau MAGeCK pos.rank	Dunnett's multiple comparisons test		Summary	Adjusted P Value
1	AP2M1	AATGTTGGACCGCTTAACG	3	16439	GFP vs. AP2M1		****	<0.0001
2	AP2S1	GCGTCTCGGACGGTGACCA	5	9706	GFP vs. AP2S1		****	<0.0001
3	CASP9	AGGCAGCTGATCATAGATC	438	3	GFP vs. CASP9		ns	0.9121
4	CCDC115	CGAACGGTGTTGAACGCCC	8	69	GFP vs. CCDC115		**	0.0017
5	COG7	GCCGCTACAATCTGTGGAC	781	1	GFP vs. COG7		ns	0.9991
6	GET4	TGCGCGCCAGCGTCGAGAA	5779	6	GFP vs. GET4		ns	0.9655
7	HGS	GAATATCTGCCCACACGCC	7	23	GFP vs. HGS		ns	0.999
8	LRP1	GTCTCGATGCGGTCGTAGA	2	522	GFP vs. LRP1		****	<0.0001
9	LRRK2	TACTTACAAGGAATCGCTA	1	4522	GFP vs. LRRK2		ns	0.2659
10	PIK3C3	TCCCTAGCATGTTTCGCCA	26	28	GFP vs. PIK3C3		****	<0.0001
11	PIK4C4	CTCGAGCCAAGCACCGAGA	4	13	GFP vs. PIK4C4		****	<0.0001
12	VHL	CGTCGAAGTTGAGCCATAC	6	2	GFP vs. VHL		ns	0.9492
13	COG4	TCATTGAGCTCAGCCGACA	212	63	GFP vs. COG4		ns	0.3819
14	COMMD10	AGAATTCTGGCTCCCTGTA	134	7486	GFP vs. COMMD10		***	0.0001
15	DNM2	TGACGATTCCTGAACCGCG	22	6391	GFP vs. DNM2		****	<0.0001
16	EXOC8	GGCCGTCTCTATGAACTGC	14	2394	GFP vs. EXOC8		ns	0.9876
17	MED17	GAAGAGGTTAACTGTGCCG	16	50	GFP vs. MED17		ns	0.46
18	NF2	CAACGTCACTTGTCAGGTA	9	44	GFP vs. NF2		ns	0.9948
19	TCEB2	AACTGAAGCGCATCGTCGA	686	11	GFP vs. TCEB2		****	<0.0001
20	TMED2	TCTTTGAGCGGGTCACCTC	4026	8	GFP vs. TMED2		****	<0.0001
21	TMEM199	CAACGTCACTTGTCAGGTA	1683	87	GFP vs. TMEM199		ns	0.0858
22	UVRAG	GGAATCCCTAAATGAGCTG	130	36	GFP vs. UVRAG		****	<0.0001
23	WRD7	CCTTGCAGGTGTTCGATGC	12	425	GFP vs. WRD7		****	<0.0001
Control	GFP	GAAGTTCGAGGGCGACACCC
