## Supplementary Table 6 for "Whole genome CRISPR screens identify a LRRK2-regulated pathway for extracellular tau uptake by human neurons"

### Sheet: tau_viral_overlaps
tau.screen	other.screen	category	reference	total.common.genes	tau.hits	other.hits	overlapping.hits	pc.tau	pc.other	p.value	fdr	gene.list
Fibrillar	4.3uM bead anionic	Phagocytosis	Haney et al. 2018	17404	221	79	1	0.452	1.266	0.636461	0.830166	CYFIP1
Fibrillar	0.43uM bead anionic	Phagocytosis	Haney et al. 2018	17402	221	75	1	0.452	1.333	0.61735	0.830166	CYFIP1
Fibrillar	1.43uM bead cationic	Phagocytosis	Haney et al. 2018	17402	221	68	2	0.905	2.941	0.21379	0.45185	TM9SF3,CYFIP1
Fibrillar	1.43uM bead anionic	Phagocytosis	Haney et al. 2018	17401	221	68	1	0.452	1.471	0.581404	0.830166	CYFIP1
Fibrillar	InfluenzaA	Viral uptake	Li et al. 2020	17143	217	121	12	5.53	9.917	4.35e-08	1.31e-06	VHL,COG1,COG8,COG3,ATP6V0D1,COG4,CCDC115,TMEM199,TRAPPC5,RCC1,SEC13,TRAPPC4
Fibrillar	Zika	Viral uptake	Li et al. 2019	17848	224	44	4	1.786	9.091	0.0022127	0.00829761	COG8,ATP6V0D1,COG4,TMEM199
Fibrillar	Ebola	Viral uptake	Flint et al. 2019	15013	188	8	0	0	0	1	1
Fibrillar	Corona	Viral uptake	Daniloski et al. 2020	17929	228	22	3	1.316	13.636	0.00261439	0.00871463	ATP6V0D1,TMEM199,CCDC22
Fibrillar	TF	Endocytosis	Collinet et al. 2010	16030	203	2127	26	12.808	1.222	0.608701	0.830166	PIK3R4,DDR2,LIPG,PIK3C3,DYRK3,TAOK3,FAM166A,ZRANB3,KCNA7,GRM5,PPOX,GAS2L3,HAL,TACR2,ZBTB43,MRPS34,ZBTB5,PARP3,GABARAPL1,TFEC,NBN,SMYD5,NXPH4,EEA1,MADD,PRB1
Fibrillar	EGF	Endocytosis	Collinet et al. 2010	16030	203	2168	24	11.823	1.107	0.790697	0.948836	VHL,COG8,DDR2,HGS,PIK3C3,DYRK3,ALDH16A1,GRM5,PDXK,ACSF3,PPOX,HIST1H2BK,GAS2L3,TMIE,PPTC7,NBN,SRSF4,SMYD5,PGK1,NXPH4,EEA1,MADD,PCDHA4,CALM2
Monomeric	4.3uM bead anionic	Phagocytosis	Haney et al. 2018	17407	210	79	1	0.476	1.266	0.617501	0.830166	SNX17
Monomeric	0.43uM bead anionic	Phagocytosis	Haney et al. 2018	17405	210	75	0	0	0	1	1
Monomeric	1.43uM bead cationic	Phagocytosis	Haney et al. 2018	17405	210	68	1	0.476	1.471	0.562661	0.830166	ARPC4
Monomeric	1.43uM bead anionic	Phagocytosis	Haney et al. 2018	17404	210	68	2	0.952	2.941	0.198058	0.45185	ARPC4,NANS
Monomeric	InfluenzaA	Viral uptake	Li et al. 2020	17144	202	121	7	3.465	5.785	0.000577884	0.00288942	VHL,CCDC115,WDR7,BRF2,ATP6V1D,COG4,RCC1
Monomeric	Zika	Viral uptake	Li et al. 2019	17851	211	44	5	2.37	11.364	0.000164237	0.000985421	WDR7,VMA21,EMC2,ATP6V1D,COG4
Monomeric	Ebola	Viral uptake	Flint et al. 2019	15014	179	8	0	0	0	1	1
Monomeric	Corona	Viral uptake	Daniloski et al. 2020	17932	214	22	3	1.402	13.636	0.00218297	0.00829761	COMMD3,COMMD2,RAB7A
Monomeric	TF	Endocytosis	Collinet et al. 2010	16031	191	2127	39	20.419	1.834	0.00369135	0.0110741	LRRK2,AP2M1,PIK3R4,ART1,ARPC4,DNM2,CRYAB,PIK3C3,CPS1,PAK1,PPP2R1B,CAV1,FDXR,TUBGCP3,CLTC,TMEM216,RAB7A,DMBT1,SMAP2,HMOX2,ALOX5AP,HLTF,KLHL7,PDE11A,ATP6V1D,CCDC14,DCAF10,ADARB1,PSKH2,HARS,APTX,MAPK8,RFK,TCP11,PSMD7,LONRF1,FAT2,LPHN2,POLL
Monomeric	EGF	Endocytosis	Collinet et al. 2010	16031	191	2168	27	14.136	1.245	0.433588	0.812977	LRRK2,VHL,HGS,ART1,HSP90B1,DNM2,PIK3C3,MAPK7,CAV1,FDXR,TUBGCP3,CLTC,BRF2,SNX17,RAB7A,IPCEF1,ERBB4,ATP6V1D,ADARB1,ZNF280C,PBK,CLDND2,SLC12A6,RFK,RPL36,LPHN2,SF3B5
Either	4.3uM bead anionic	Phagocytosis	Haney et al. 2018	17407	420	79	2	0.476	2.532	0.571702	0.830166	CYFIP1,SNX17
Either	0.43uM bead anionic	Phagocytosis	Haney et al. 2018	17405	420	75	1	0.238	1.333	0.840542	0.969856	CYFIP1
Either	1.43uM bead cationic	Phagocytosis	Haney et al. 2018	17405	420	68	3	0.714	4.412	0.2259	0.45185	TM9SF3,CYFIP1,ARPC4
Either	1.43uM bead anionic	Phagocytosis	Haney et al. 2018	17404	420	68	3	0.714	4.412	0.225925	0.45185	CYFIP1,ARPC4,NANS
Either	InfluenzaA	Viral uptake	Li et al. 2020	17144	408	121	15	3.676	12.397	1.87e-07	2.8e-06	VHL,COG1,COG8,COG3,ATP6V0D1,COG4,CCDC115,TMEM199,TRAPPC5,RCC1,SEC13,TRAPPC4,WDR7,BRF2,ATP6V1D
Either	Zika	Viral uptake	Li et al. 2019	17851	424	44	8	1.887	18.182	7.94e-06	7.51e-05	COG8,ATP6V0D1,COG4,TMEM199,WDR7,VMA21,EMC2,ATP6V1D
Either	Ebola	Viral uptake	Flint et al. 2019	15014	357	8	0	0	0	1	1
Either	Corona	Viral uptake	Daniloski et al. 2020	17932	431	22	6	1.392	27.273	1e-05	7.51e-05	ATP6V0D1,TMEM199,CCDC22,COMMD3,COMMD2,RAB7A
Either	TF	Endocytosis	Collinet et al. 2010	16031	383	2127	63	16.449	2.962	0.0403264	0.109981	PIK3R4,DDR2,LIPG,PIK3C3,DYRK3,TAOK3,FAM166A,ZRANB3,KCNA7,GRM5,PPOX,GAS2L3,HAL,TACR2,ZBTB43,MRPS34,ZBTB5,PARP3,GABARAPL1,TFEC,NBN,SMYD5,NXPH4,EEA1,MADD,PRB1,LRRK2,AP2M1,ART1,ARPC4,DNM2,CRYAB,CPS1,PAK1,PPP2R1B,CAV1,FDXR,TUBGCP3,CLTC,TMEM216,RAB7A,DMBT1,SMAP2,HMOX2,ALOX5AP,HLTF,KLHL7,PDE11A,ATP6V1D,CCDC14,DCAF10,ADARB1,PSKH2,HARS,APTX,MAPK8,RFK,TCP11,PSMD7,LONRF1,FAT2,LPHN2,POLL
Either	EGF	Endocytosis	Collinet et al. 2010	16031	383	2168	48	12.533	2.214	0.738746	0.923433	VHL,COG8,DDR2,HGS,PIK3C3,DYRK3,ALDH16A1,GRM5,PDXK,ACSF3,PPOX,HIST1H2BK,GAS2L3,TMIE,PPTC7,NBN,SRSF4,SMYD5,PGK1,NXPH4,EEA1,MADD,PCDHA4,CALM2,LRRK2,ART1,HSP90B1,DNM2,MAPK7,CAV1,FDXR,TUBGCP3,CLTC,BRF2,SNX17,RAB7A,IPCEF1,ERBB4,ATP6V1D,ADARB1,ZNF280C,PBK,CLDND2,SLC12A6,RFK,RPL36,LPHN2,SF3B5

### Sheet: tau_viral_overlap_gProfiler2
query	significant	p_value	term_size	query_size	intersection_size	precision	recall	term_id	source	term_name	effective_domain_size	source_order	evidence_codes	intersection
query_1	TRUE	2.69346e-08	4651	21	19	0.904762	0.00408514	GO:0012505	GO:CC	endomembrane system	18964	817	NAS,IDA IBA TAS NAS IEA,IDA IBA TAS NAS IEA,IDA IBA TAS IEA,IBA TAS IEA,IDA IBA TAS IEA,IDA IBA IEA,IDA IBA IEA,IBA IEA,IDA,IDA IBA TAS NAS IEA,ISS IEA,IEA,TAS,IBA IEA,IDA IBA IEA,IEA,TAS,IDA IMP ISS IBA TAS IEA	VHL,COG1,COG8,COG3,ATP6V0D1,COG4,CCDC115,TMEM199,TRAPPC5,RCC1,SEC13,TRAPPC4,WDR7,ATP6V1D,VMA21,EMC2,CCDC22,COMMD3,RAB7A
query_1	TRUE	2.69346e-08	75	21	6	0.285714	0.08	GO:0099023	GO:CC	vesicle tethering complex	18964	3717	IDA NAS IEA,IDA IBA NAS IEA,IDA IBA,IDA IBA,IDA IBA IEA,IDA IMP IBA IEA	COG1,COG8,COG3,COG4,TRAPPC5,TRAPPC4
query_1	TRUE	6.51422e-08	14	21	4	0.190476	0.285714	GO:0017119	GO:CC	Golgi transport complex	18964	925	IDA NAS IEA,IDA IBA NAS IEA,IDA IBA,IDA IBA	COG1,COG8,COG3,COG4
query_1	TRUE	7.18599e-07	208	19	7	0.368421	0.0336538	GO:0006888	GO:BP	endoplasmic reticulum to Golgi vesicle-mediated transport	18123	2844	TAS,TAS,IDA TAS,TAS,IBA TAS,IDA IBA TAS IEA,IMP IBA TAS IEA	COG1,COG8,COG3,COG4,TRAPPC5,SEC13,TRAPPC4
query_1	TRUE	7.2405e-07	415	19	8	0.421053	0.0192771	GO:0048193	GO:BP	Golgi vesicle transport	18123	14646	TAS NAS IEA,IBA TAS,IDA IMP IBA TAS,IMP IBA TAS,IBA TAS IEA,IDA IBA TAS IEA,IMP IBA TAS IEA,IMP	COG1,COG8,COG3,COG4,TRAPPC5,SEC13,TRAPPC4,CCDC22
query_1	TRUE	7.2405e-07	59	19	5	0.263158	0.0847458	GO:0045851	GO:BP	pH reduction	18123	13609	IBA TAS,IMP,IMP,TAS,IMP	ATP6V0D1,CCDC115,TMEM199,ATP6V1D,RAB7A
query_1	TRUE	7.2405e-07	56	19	5	0.263158	0.0892857	GO:0051452	GO:BP	intracellular pH reduction	18123	15896	IBA TAS,IMP,IMP,TAS,IMP	ATP6V0D1,CCDC115,TMEM199,ATP6V1D,RAB7A
query_1	TRUE	8.48623e-07	27	21	4	0.190476	0.148148	GO:0033176	GO:CC	proton-transporting V-type ATPase complex	18964	1624	IDA IBA NAS IEA,IDA,IDA,IDA IBA	ATP6V0D1,CCDC115,TMEM199,ATP6V1D
query_1	TRUE	2.63633e-06	6	19	3	0.157895	0.5	GO:0070072	GO:BP	vacuolar proton-transporting V-type ATPase complex assembly	18123	18675	IEA,IEA,IBA TAS IEA	CCDC115,TMEM199,VMA21
query_1	TRUE	3.16353e-06	89	19	5	0.263158	0.0561798	GO:0051453	GO:BP	regulation of intracellular pH	18123	15897	IBA TAS,IMP,IMP,TAS,IMP	ATP6V0D1,CCDC115,TMEM199,ATP6V1D,RAB7A
query_1	TRUE	3.77049e-06	95	19	5	0.263158	0.0526316	GO:0030641	GO:BP	regulation of cellular pH	18123	7953	IBA TAS,IMP,IMP,TAS,IMP	ATP6V0D1,CCDC115,TMEM199,ATP6V1D,RAB7A
query_1	TRUE	4.60747e-06	8	19	3	0.157895	0.375	GO:0070070	GO:BP	proton-transporting V-type ATPase complex assembly	18123	18673	IEA,IEA,IBA TAS IEA	CCDC115,TMEM199,VMA21
query_1	TRUE	4.62761e-06	104	19	5	0.263158	0.0480769	GO:0006885	GO:BP	regulation of pH	18123	2841	IBA TAS,IMP,IMP,TAS,IMP	ATP6V0D1,CCDC115,TMEM199,ATP6V1D,RAB7A
query_1	TRUE	7.85249e-06	118	19	5	0.263158	0.0423729	GO:0030004	GO:BP	cellular monovalent inorganic cation homeostasis	18123	7691	IBA TAS,IMP,IMP,TAS,IMP	ATP6V0D1,CCDC115,TMEM199,ATP6V1D,RAB7A
query_1	TRUE	1.19989e-05	54	21	4	0.190476	0.0740741	GO:0016469	GO:CC	proton-transporting two-sector ATPase complex	18964	875	IDA IBA NAS IEA,IDA,IDA,IDA IBA	ATP6V0D1,CCDC115,TMEM199,ATP6V1D
query_1	TRUE	1.53068e-05	2165	21	12	0.571429	0.00554273	GO:0098588	GO:CC	bounding membrane of organelle	18964	3582	TAS IEA,TAS IEA,TAS IEA,IDA HDA IBA TAS NAS IEA,TAS IEA,IDA,IDA IEA,IDA IBA TAS IEA,IEA,HDA TAS,IEA,IDA IMP ISS TAS IEA	COG1,COG8,COG3,ATP6V0D1,COG4,CCDC115,TMEM199,SEC13,TRAPPC4,ATP6V1D,VMA21,RAB7A
query_1	TRUE	2.16944e-05	14	19	3	0.157895	0.214286	GO:0036295	GO:BP	cellular response to increased oxygen levels	18123	11030	IMP,IMP,IMP	ATP6V0D1,CCDC115,TMEM199
query_1	TRUE	2.48417e-05	15	19	3	0.157895	0.2	GO:0070071	GO:BP	proton-transporting two-sector ATPase complex assembly	18123	18674	IEA,IEA,IBA TAS IEA	CCDC115,TMEM199,VMA21
query_1	TRUE	2.83486e-05	19	21	3	0.142857	0.157895	GO:0016471	GO:CC	vacuolar proton-transporting V-type ATPase complex	18964	876	IDA IBA NAS,IDA,IDA	ATP6V0D1,CCDC115,TMEM199
query_1	TRUE	3.21065e-05	165	19	5	0.263158	0.030303	GO:0055067	GO:BP	monovalent inorganic cation homeostasis	18123	16822	IBA TAS,IMP,IMP,TAS,IMP	ATP6V0D1,CCDC115,TMEM199,ATP6V1D,RAB7A
query_1	TRUE	3.72473e-05	2433	21	12	0.571429	0.00493218	GO:0031410	GO:CC	cytoplasmic vesicle	18964	1322	IBA TAS IEA,IDA IEA,IDA IEA,IBA,IDA IBA TAS IEA,ISS IEA,IEA,TAS,IEA,IEA,TAS,IDA IMP ISS IBA TAS IEA	ATP6V0D1,CCDC115,TMEM199,TRAPPC5,SEC13,TRAPPC4,WDR7,ATP6V1D,VMA21,CCDC22,COMMD3,RAB7A
query_1	TRUE	3.72473e-05	2438	21	12	0.571429	0.00492207	GO:0097708	GO:CC	intracellular vesicle	18964	3497	IBA TAS IEA,IDA IEA,IDA IEA,IBA,IDA IBA TAS IEA,ISS IEA,IEA,TAS,IEA,IEA,TAS,IDA IMP ISS IBA TAS IEA	ATP6V0D1,CCDC115,TMEM199,TRAPPC5,SEC13,TRAPPC4,WDR7,ATP6V1D,VMA21,CCDC22,COMMD3,RAB7A
query_1	TRUE	4.77404e-05	3644	21	14	0.666667	0.00384193	GO:0031090	GO:CC	organelle membrane	18964	1217	TAS IEA,TAS IEA,TAS IEA,IDA HDA IBA TAS NAS IEA,TAS IEA,IDA IBA,IDA IEA,IDA,IDA IBA TAS IEA,IEA,HDA TAS,IBA IEA,IDA IBA IEA,IDA IMP ISS TAS IEA	COG1,COG8,COG3,ATP6V0D1,COG4,CCDC115,TMEM199,RCC1,SEC13,TRAPPC4,ATP6V1D,VMA21,EMC2,RAB7A
query_1	TRUE	5.25937e-05	572	19	7	0.368421	0.0122378	GO:0010256	GO:BP	endomembrane system organization	18123	4521	NAS,IMP IGI IBA,IMP IBA,TAS,TAS,IDA IMP,TAS	COG1,COG3,COG4,RCC1,SEC13,EMC2,RAB7A
query_1	TRUE	6.03591e-05	98	21	4	0.190476	0.0408163	GO:0032588	GO:CC	trans-Golgi network membrane	18964	1547	TAS,TAS,TAS,TAS	COG1,COG8,COG3,COG4
query_1	TRUE	8.78781e-05	24	19	3	0.157895	0.125	GO:0007035	GO:BP	vacuolar acidification	18123	2966	IBA,IMP,IMP	ATP6V0D1,CCDC115,TMEM199
query_1	TRUE	9.41159e-05	1764	21	10	0.47619	0.00566893	GO:0031984	GO:CC	organelle subcompartment	18964	1455	TAS IEA,TAS IEA,TAS IEA,TAS IEA,IBA,IEA,TAS IEA,ISS IEA,IBA IEA,IDA IBA IEA	COG1,COG8,COG3,COG4,CCDC115,TMEM199,SEC13,TRAPPC4,VMA21,EMC2
query_1	TRUE	9.42549e-05	450	21	6	0.285714	0.0133333	GO:0005774	GO:CC	vacuolar membrane	18964	418	IDA HDA IBA TAS NAS IEA,IDA,IDA,IDA TAS IEA,HDA,ISS TAS IEA	ATP6V0D1,CCDC115,TMEM199,SEC13,ATP6V1D,RAB7A
query_1	TRUE	9.773e-05	723	21	7	0.333333	0.00968188	GO:0000323	GO:CC	lytic vacuole	18964	67	HDA IBA TAS IEA,IEA,IEA,IDA TAS IEA,HDA,IDA,IDA ISS IBA TAS IEA	ATP6V0D1,CCDC115,TMEM199,SEC13,ATP6V1D,VMA21,RAB7A
query_1	TRUE	9.773e-05	723	21	7	0.333333	0.00968188	GO:0005764	GO:CC	lysosome	18964	409	HDA IBA TAS IEA,IEA,IEA,IDA TAS IEA,HDA,IDA,IDA ISS IBA TAS IEA	ATP6V0D1,CCDC115,TMEM199,SEC13,ATP6V1D,VMA21,RAB7A
query_1	TRUE	0.000100058	2193	19	11	0.578947	0.00501596	GO:0016192	GO:BP	vesicle-mediated transport	18123	5762	TAS NAS IEA,IBA TAS,IDA IMP IBA TAS,IMP IBA TAS,IBA TAS IEA,IDA IBA TAS IEA,IMP IBA TAS IEA,TAS,IMP,TAS,IMP IBA TAS	COG1,COG8,COG3,COG4,TRAPPC5,SEC13,TRAPPC4,ATP6V1D,CCDC22,COMMD3,RAB7A
query_1	TRUE	0.000125172	28	19	3	0.157895	0.107143	GO:0090383	GO:BP	phagosome acidification	18123	21450	TAS,TAS,IMP	ATP6V0D1,ATP6V1D,RAB7A
query_1	TRUE	0.000139553	133	21	4	0.190476	0.0300752	GO:0005793	GO:CC	endoplasmic reticulum-Golgi intermediate compartment	18964	437	IDA IEA,IDA IEA,IBA,IEA	CCDC115,TMEM199,TRAPPC5,VMA21
query_1	TRUE	0.000146315	30	19	3	0.157895	0.1	GO:0036296	GO:BP	response to increased oxygen levels	18123	11031	IMP,IMP,IMP	ATP6V0D1,CCDC115,TMEM199
query_1	TRUE	0.000147928	107	19	4	0.210526	0.0373832	GO:0006900	GO:BP	vesicle budding from membrane	18123	2855	TAS,IDA IBA TAS IEA,TAS,TAS	TRAPPC5,SEC13,TRAPPC4,RAB7A
query_1	TRUE	0.00017023	1866	19	10	0.526316	0.00535906	GO:0045184	GO:BP	establishment of protein localization	18123	13203	IEA,IEA,IEA,TAS,IEA,IBA NAS IEA,TAS,IDA IMP,IEA,IMP TAS IEA	COG1,COG8,COG3,ATP6V0D1,COG4,SEC13,ATP6V1D,EMC2,CCDC22,RAB7A
query_1	TRUE	0.000192766	818	21	7	0.333333	0.00855746	GO:0005773	GO:CC	vacuole	18964	417	IDA HDA IBA TAS NAS IEA,IDA IEA,IDA IEA,IDA TAS IEA,HDA,IDA IBA,IDA ISS IBA TAS IEA	ATP6V0D1,CCDC115,TMEM199,SEC13,ATP6V1D,VMA21,RAB7A
query_1	TRUE	0.000215287	36	19	3	0.157895	0.0833333	GO:0006891	GO:BP	intra-Golgi vesicle-mediated transport	18123	2847	NAS IEA,IBA,IDA IBA	COG1,COG8,COG3
query_1	TRUE	0.000215287	122	19	4	0.210526	0.0327869	GO:0046916	GO:BP	cellular transition metal ion homeostasis	18123	14489	IMP,IMP,IMP,IMP	ATP6V0D1,CCDC115,TMEM199,CCDC22
query_1	TRUE	0.000260146	53	21	3	0.142857	0.0566038	GO:0031312	GO:CC	extrinsic component of organelle membrane	18964	1288	IBA,IDA,ISS	CCDC115,EMC2,RAB7A
query_1	TRUE	0.000280366	3104	19	12	0.631579	0.00386598	GO:0022607	GO:BP	cellular component assembly	18123	7622	ISS,IMP IBA,IEA,IEA,TAS,IMP IBA TAS,TAS,TAS,IEA,IMP,IBA TAS IEA,IMP IBA	ATP6V0D1,COG4,CCDC115,TMEM199,TRAPPC5,RCC1,SEC13,TRAPPC4,BRF2,ATP6V1D,VMA21,RAB7A
query_1	TRUE	0.000370059	143	19	4	0.210526	0.027972	GO:0055076	GO:BP	transition metal ion homeostasis	18123	16831	IMP,IMP,IMP,IMP	ATP6V0D1,CCDC115,TMEM199,CCDC22
query_1	TRUE	0.000416027	47	19	3	0.157895	0.0638298	GO:0090382	GO:BP	phagosome maturation	18123	21449	TAS,TAS,IMP IBA TAS	ATP6V0D1,ATP6V1D,RAB7A
query_1	TRUE	0.000592265	3377	19	12	0.631579	0.00355345	GO:0044085	GO:BP	cellular component biogenesis	18123	12668	ISS,IMP IBA,IEA,IEA,TAS,IMP IBA TAS,TAS,TAS,IEA,IMP,IBA TAS IEA,IMP IBA	ATP6V0D1,COG4,CCDC115,TMEM199,TRAPPC5,RCC1,SEC13,TRAPPC4,BRF2,ATP6V1D,VMA21,RAB7A
query_1	TRUE	0.000592265	2778	19	11	0.578947	0.00395968	GO:0051649	GO:BP	establishment of localization in cell	18123	16054	TAS,TAS,IDA TAS IEA,TAS,IBA TAS,IDA IBA TAS NAS IEA,IMP IBA TAS IEA,TAS,IMP,TAS,IMP IBA TAS	COG1,COG8,COG3,COG4,TRAPPC5,SEC13,TRAPPC4,ATP6V1D,CCDC22,COMMD3,RAB7A
query_1	TRUE	0.000592265	1723	19	9	0.473684	0.00522345	GO:0046907	GO:BP	intracellular transport	18123	14486	TAS,TAS,IDA TAS IEA,TAS,IBA TAS,IDA IBA TAS NAS IEA,IMP IBA TAS IEA,IMP,IMP IBA	COG1,COG8,COG3,COG4,TRAPPC5,SEC13,TRAPPC4,CCDC22,RAB7A
query_1	TRUE	0.000638459	1754	19	9	0.473684	0.00513113	GO:0015031	GO:BP	protein transport	18123	5363	IEA,IEA,IEA,TAS,IEA,IBA NAS IEA,TAS,IEA,IMP TAS IEA	COG1,COG8,COG3,ATP6V0D1,COG4,SEC13,ATP6V1D,CCDC22,RAB7A
query_1	TRUE	0.000646801	5541	21	15	0.714286	0.00270709	GO:0032991	GO:CC	protein-containing complex	18964	1570	IDA NAS IEA,IDA IBA NAS IEA,IDA IBA,IDA IBA NAS IEA,IDA IBA,IDA,IDA,IDA IBA IEA,IDA,IDA IBA NAS IEA,IDA IMP IBA IEA,IMP IBA,IDA IBA,IDA IBA IEA,IDA	COG1,COG8,COG3,ATP6V0D1,COG4,CCDC115,TMEM199,TRAPPC5,RCC1,SEC13,TRAPPC4,BRF2,ATP6V1D,EMC2,RAB7A
query_1	TRUE	0.000646801	416	21	5	0.238095	0.0120192	GO:0030133	GO:CC	transport vesicle	18964	1073	IEA,IDA IBA TAS IEA,ISS IEA,IEA,IEA	ATP6V0D1,SEC13,TRAPPC4,WDR7,VMA21
query_1	TRUE	0.000663862	4136	19	13	0.684211	0.00314313	GO:0006996	GO:BP	organelle organization	18123	2933	NAS,IMP IGI IBA,ISS TAS,IMP IBA,IMP,IMP,TAS,IDA IMP IBA TAS,IDA IBA TAS IEA,TAS,IMP TAS,IDA IMP,IMP IBA TAS	COG1,COG3,ATP6V0D1,COG4,CCDC115,TMEM199,TRAPPC5,RCC1,SEC13,TRAPPC4,ATP6V1D,EMC2,RAB7A
query_1	TRUE	0.000788037	3519	19	12	0.631579	0.00341006	GO:0051641	GO:BP	cellular localization	18123	16046	TAS,TAS,IDA IMP TAS IEA,TAS,IBA TAS,IDA IBA TAS NAS IEA,IMP IBA TAS IEA,IMP TAS,IDA IMP,IMP,TAS,IMP IBA TAS	COG1,COG8,COG3,COG4,TRAPPC5,SEC13,TRAPPC4,ATP6V1D,EMC2,CCDC22,COMMD3,RAB7A
query_1	TRUE	0.000838947	65	19	3	0.157895	0.0461538	GO:0048208	GO:BP	COPII vesicle coating	18123	14660	TAS,TAS,TAS	TRAPPC5,SEC13,TRAPPC4
query_1	TRUE	0.000838947	65	19	3	0.157895	0.0461538	GO:0048207	GO:BP	vesicle targeting, rough ER to cis-Golgi	18123	14659	TAS,TAS,TAS	TRAPPC5,SEC13,TRAPPC4
query_1	TRUE	0.000946299	69	19	3	0.157895	0.0434783	GO:0006901	GO:BP	vesicle coating	18123	2856	TAS,TAS,TAS	TRAPPC5,SEC13,TRAPPC4
query_1	TRUE	0.000946299	678	19	6	0.315789	0.00884956	GO:0030003	GO:BP	cellular cation homeostasis	18123	7690	IMP IBA TAS,IMP,IMP,TAS,IMP,IMP	ATP6V0D1,CCDC115,TMEM199,ATP6V1D,CCDC22,RAB7A
query_1	TRUE	0.00100545	72	19	3	0.157895	0.0416667	GO:0090114	GO:BP	COPII-coated vesicle budding	18123	21192	TAS,IDA IBA TAS IEA,TAS	TRAPPC5,SEC13,TRAPPC4
query_1	TRUE	0.00100545	73	19	3	0.157895	0.0410959	GO:0048199	GO:BP	vesicle targeting, to, from or within Golgi	18123	14651	TAS,TAS,TAS	TRAPPC5,SEC13,TRAPPC4
query_1	TRUE	0.00100545	693	19	6	0.315789	0.00865801	GO:0006873	GO:BP	cellular ion homeostasis	18123	2829	IMP IBA TAS,IMP,IMP,TAS,IMP,IMP	ATP6V0D1,CCDC115,TMEM199,ATP6V1D,CCDC22,RAB7A
query_1	TRUE	0.00101229	74	19	3	0.157895	0.0405405	GO:0006879	GO:BP	cellular iron ion homeostasis	18123	2835	IMP,IMP,IMP	ATP6V0D1,CCDC115,TMEM199
query_1	TRUE	0.00101229	75	19	3	0.157895	0.04	GO:0007040	GO:BP	lysosome organization	18123	2970	IMP,IMP,IMP IBA	CCDC115,TMEM199,RAB7A
query_1	TRUE	0.00101229	75	19	3	0.157895	0.04	GO:0080171	GO:BP	lytic vacuole organization	18123	20963	IMP,IMP,IMP IBA	CCDC115,TMEM199,RAB7A
query_1	TRUE	0.00119906	80	19	3	0.157895	0.0375	GO:0034198	GO:BP	cellular response to amino acid starvation	18123	9787	TAS,TAS,TAS	ATP6V0D1,SEC13,ATP6V1D
query_1	TRUE	0.00124208	255	21	4	0.190476	0.0156863	GO:0005802	GO:CC	trans-Golgi network	18964	446	TAS,TAS,TAS,TAS	COG1,COG8,COG3,COG4
query_1	TRUE	0.00124208	789	21	6	0.285714	0.00760456	GO:0030659	GO:CC	cytoplasmic vesicle membrane	18964	1118	TAS,IDA IEA,IDA IBA TAS IEA,TAS,IEA,TAS IEA	ATP6V0D1,TMEM199,SEC13,ATP6V1D,VMA21,RAB7A
query_1	TRUE	0.00130094	754	19	6	0.315789	0.00795756	GO:0055080	GO:BP	cation homeostasis	18123	16834	IMP IBA TAS,IMP,IMP,TAS,IMP,IMP	ATP6V0D1,CCDC115,TMEM199,ATP6V1D,CCDC22,RAB7A
query_1	TRUE	0.00130094	83	19	3	0.157895	0.0361446	GO:1990928	GO:BP	response to amino acid starvation	18123	29169	TAS,TAS,TAS	ATP6V0D1,SEC13,ATP6V1D
query_1	TRUE	0.00138899	766	19	6	0.315789	0.0078329	GO:0098771	GO:BP	inorganic ion homeostasis	18123	22147	IMP IBA TAS,IMP,IMP,TAS,IMP,IMP	ATP6V0D1,CCDC115,TMEM199,ATP6V1D,CCDC22,RAB7A
query_1	TRUE	0.00149623	90	19	3	0.157895	0.0333333	GO:0055072	GO:BP	iron ion homeostasis	18123	16827	IMP,IMP,IMP	ATP6V0D1,CCDC115,TMEM199
query_1	TRUE	0.00149623	243	19	4	0.210526	0.0164609	GO:0071453	GO:BP	cellular response to oxygen levels	18123	19531	IDA TAS,IMP,IMP,IMP	VHL,ATP6V0D1,CCDC115,TMEM199
query_1	TRUE	0.00161032	94	19	3	0.157895	0.0319149	GO:0006903	GO:BP	vesicle targeting	18123	2857	TAS,TAS,TAS	TRAPPC5,SEC13,TRAPPC4
query_1	TRUE	0.00161032	2670	19	10	0.526316	0.00374532	GO:0008104	GO:BP	protein localization	18123	3542	IEA,IEA,IMP IEA,TAS,IEA,IBA NAS IEA,IMP TAS,IDA IMP,IMP IEA,IMP TAS IEA	COG1,COG8,COG3,ATP6V0D1,COG4,SEC13,ATP6V1D,EMC2,CCDC22,RAB7A
query_1	TRUE	0.00168608	814	19	6	0.315789	0.00737101	GO:0050801	GO:BP	ion homeostasis	18123	15376	IMP IBA TAS,IMP,IMP,TAS,IMP,IMP	ATP6V0D1,CCDC115,TMEM199,ATP6V1D,CCDC22,RAB7A
query_1	TRUE	0.00199835	296	21	4	0.190476	0.0135135	GO:0030135	GO:CC	coated vesicle	18964	1075	IDA IEA,IDA IEA,IDA IBA TAS IEA,IEA	CCDC115,TMEM199,SEC13,VMA21
query_1	TRUE	0.0021268	2216	19	9	0.473684	0.00406137	GO:0071705	GO:BP	nitrogen compound transport	18123	19740	IEA,IEA,IEA,TAS,IEA,IBA TAS NAS IEA,TAS,IEA,IMP TAS IEA	COG1,COG8,COG3,ATP6V0D1,COG4,SEC13,ATP6V1D,CCDC22,RAB7A
query_1	TRUE	0.0021268	854	19	6	0.315789	0.00702576	GO:0055082	GO:BP	cellular chemical homeostasis	18123	16836	IMP IBA TAS,IMP,IMP,TAS,IMP,IMP	ATP6V0D1,CCDC115,TMEM199,ATP6V1D,CCDC22,RAB7A
query_1	TRUE	0.00226401	1724	19	8	0.421053	0.00464037	GO:0065003	GO:BP	protein-containing complex assembly	18123	18660	IMP IBA,IEA,IEA,TAS,TAS,TAS,IEA,IBA TAS IEA	COG4,CCDC115,TMEM199,TRAPPC5,SEC13,TRAPPC4,BRF2,VMA21
query_1	TRUE	0.00251448	6661	19	15	0.789474	0.00225191	GO:0016043	GO:BP	cellular component organization	18123	5665	NAS,IMP IGI IBA,ISS TAS IEA,IMP IBA,IMP IEA,IMP IEA,TAS,IDA IMP IBA TAS,IDA IBA TAS IEA,ISS TAS IEA,IEA,IMP TAS IEA,IBA TAS IEA,IDA IMP,IMP IBA TAS	COG1,COG3,ATP6V0D1,COG4,CCDC115,TMEM199,TRAPPC5,RCC1,SEC13,TRAPPC4,BRF2,ATP6V1D,VMA21,EMC2,RAB7A
query_1	TRUE	0.00255988	4058	21	12	0.571429	0.00295712	GO:0031982	GO:CC	vesicle	18964	1453	HDA IBA TAS IEA,IDA IEA,IDA IEA,IBA,IDA HDA IBA TAS IEA,ISS IEA,IEA,HDA TAS,IEA,IEA,TAS,IDA IMP HDA ISS IBA TAS IEA	ATP6V0D1,CCDC115,TMEM199,TRAPPC5,SEC13,TRAPPC4,WDR7,ATP6V1D,VMA21,CCDC22,COMMD3,RAB7A
query_1	TRUE	0.00256288	1326	21	7	0.333333	0.00527903	GO:0098796	GO:CC	membrane protein complex	18964	3627	IDA IBA NAS IEA,IDA,IDA,IDA IBA IEA,IDA IBA,IDA IBA IEA,IDA	ATP6V0D1,CCDC115,TMEM199,SEC13,ATP6V1D,EMC2,RAB7A
query_1	TRUE	0.00374967	6880	19	15	0.789474	0.00218023	GO:0071840	GO:BP	cellular component organization or biogenesis	18123	19815	NAS,IMP IGI IBA,ISS TAS IEA,IMP IBA,IMP IEA,IMP IEA,TAS,IDA IMP IBA TAS,IDA IBA TAS IEA,ISS TAS IEA,IEA,IMP TAS IEA,IBA TAS IEA,IDA IMP,IMP IBA TAS	COG1,COG3,ATP6V0D1,COG4,CCDC115,TMEM199,TRAPPC5,RCC1,SEC13,TRAPPC4,BRF2,ATP6V1D,VMA21,EMC2,RAB7A
query_1	TRUE	0.00407616	1027	21	6	0.285714	0.00584226	GO:0099503	GO:CC	secretory vesicle	18964	3780	IEA,ISS IEA,IEA,TAS,TAS,TAS	ATP6V0D1,TRAPPC4,WDR7,ATP6V1D,COMMD3,RAB7A
query_1	TRUE	0.00423167	986	19	6	0.315789	0.00608519	GO:0019725	GO:BP	cellular homeostasis	18123	6957	IMP IBA TAS,IMP,IMP,TAS,IMP,IMP	ATP6V0D1,CCDC115,TMEM199,ATP6V1D,CCDC22,RAB7A
query_1	TRUE	0.00427704	342	19	4	0.210526	0.0116959	GO:0016050	GO:BP	vesicle organization	18123	5670	TAS,IDA IBA TAS IEA,TAS,IMP IBA TAS	TRAPPC5,SEC13,TRAPPC4,RAB7A
query_1	TRUE	0.00458179	1995	21	8	0.380952	0.00401003	GO:0005783	GO:CC	endoplasmic reticulum	18964	427	NAS,IDA IBA IEA,IDA IEA,IEA,TAS IEA,IEA,IBA IEA,IDA IBA IEA	VHL,CCDC115,TMEM199,TRAPPC5,SEC13,TRAPPC4,VMA21,EMC2
query_1	TRUE	0.00458179	11951	21	20	0.952381	0.0016735	GO:0005737	GO:CC	cytoplasm	18964	385	TAS NAS IEA,IDA IBA TAS NAS IEA,IDA IBA TAS NAS IEA,IDA IBA TAS IEA,IDA HDA IBA TAS NAS IEA,IDA IBA TAS IEA,IDA IBA IEA,IDA IEA,IBA TAS IEA,IDA IBA IEA,IDA IBA TAS IEA,ISS TAS IEA,IEA,HDA TAS,IDA IBA IEA,IDA IBA IEA,TAS IEA,TAS IEA,IEA,IDA IMP ISS IBA TAS IEA	VHL,COG1,COG8,COG3,ATP6V0D1,COG4,CCDC115,TMEM199,TRAPPC5,RCC1,SEC13,TRAPPC4,WDR7,ATP6V1D,VMA21,EMC2,CCDC22,COMMD3,COMMD2,RAB7A
query_1	TRUE	0.00458179	395	21	4	0.190476	0.0101266	GO:0005765	GO:CC	lysosomal membrane	18964	410	HDA IBA TAS IEA,IDA TAS IEA,HDA,ISS TAS IEA	ATP6V0D1,SEC13,ATP6V1D,RAB7A
query_1	TRUE	0.00458179	395	21	4	0.190476	0.0101266	GO:0098852	GO:CC	lytic vacuole membrane	18964	3654	HDA IBA TAS IEA,IDA TAS IEA,HDA,ISS TAS IEA	ATP6V0D1,SEC13,ATP6V1D,RAB7A
query_1	TRUE	0.00477453	12046	21	20	0.952381	0.0016603	GO:0043231	GO:CC	intracellular membrane-bounded organelle	18964	2132	IDA TAS NAS IEA,IDA IBA TAS NAS IEA,IDA IBA TAS NAS IEA,IDA IBA TAS IEA,IDA HDA IBA TAS NAS IEA,IDA IBA TAS IEA,IDA IBA IEA,IDA IEA,IBA IEA,IDA HDA TAS IEA,IDA IBA TAS NAS IEA,ISS IEA,IEA,IBA TAS IEA,HDA TAS,IDA IBA IEA,IDA IBA IEA,TAS IEA,TAS IEA,IDA IMP ISS IBA TAS IEA	VHL,COG1,COG8,COG3,ATP6V0D1,COG4,CCDC115,TMEM199,TRAPPC5,RCC1,SEC13,TRAPPC4,WDR7,BRF2,ATP6V1D,VMA21,EMC2,CCDC22,COMMD3,RAB7A
query_1	TRUE	0.00477453	177	21	3	0.142857	0.0169492	GO:0030662	GO:CC	coated vesicle membrane	18964	1121	IDA IEA,IDA IBA TAS IEA,IEA	TMEM199,SEC13,VMA21
query_1	TRUE	0.00481139	1016	19	6	0.315789	0.00590551	GO:0061024	GO:BP	membrane organization	18123	17818	TAS,TAS,IDA IBA TAS IEA,TAS,IDA IMP,IMP IBA TAS	TRAPPC5,RCC1,SEC13,TRAPPC4,EMC2,RAB7A
query_1	TRUE	0.00483707	725	21	5	0.238095	0.00689655	GO:0000139	GO:CC	Golgi membrane	18964	20	TAS IEA,TAS IEA,TAS IEA,TAS IEA,IEA	COG1,COG8,COG3,COG4,TRAPPC4
query_1	TRUE	0.00526196	3148	19	10	0.526316	0.00317662	GO:0033036	GO:BP	macromolecule localization	18123	9231	IEA,IEA,IMP IEA,TAS,IEA,IBA TAS NAS IEA,IMP TAS,IDA IMP,IMP IEA,IMP TAS IEA	COG1,COG8,COG3,ATP6V0D1,COG4,SEC13,ATP6V1D,EMC2,CCDC22,RAB7A
query_1	TRUE	0.00526196	151	19	3	0.157895	0.0198675	GO:0007030	GO:BP	Golgi organization	18123	2961	NAS,IMP IGI IBA,IMP IBA	COG1,COG3,COG4
query_1	TRUE	0.00551641	5364	19	13	0.684211	0.00242356	GO:0051234	GO:BP	establishment of localization	18123	15738	TAS NAS IEA,IBA TAS IEA,IDA IMP IBA TAS IEA,IBA TAS NAS IEA,IMP IBA TAS IEA,IBA TAS IEA,IDA IBA TAS NAS IEA,IMP IBA TAS IEA,TAS IEA,IDA IMP,IMP IEA,TAS IEA,IMP IBA TAS IEA	COG1,COG8,COG3,ATP6V0D1,COG4,TRAPPC5,SEC13,TRAPPC4,ATP6V1D,EMC2,CCDC22,COMMD3,RAB7A
query_1	TRUE	0.00579556	2017	19	8	0.421053	0.00396629	GO:0043933	GO:BP	protein-containing complex subunit organization	18123	12553	IMP IBA,IEA,IEA,TAS,TAS,TAS,IEA,IBA TAS IEA	COG4,CCDC115,TMEM199,TRAPPC5,SEC13,TRAPPC4,BRF2,VMA21
query_1	TRUE	0.00635872	1183	21	6	0.285714	0.00507185	GO:0012506	GO:CC	vesicle membrane	18964	818	TAS,IDA IEA,IDA IBA TAS IEA,TAS,IEA,IDA IMP ISS TAS IEA	ATP6V0D1,TMEM199,SEC13,ATP6V1D,VMA21,RAB7A
query_1	TRUE	0.00661567	208	21	3	0.142857	0.0144231	GO:0008021	GO:CC	synaptic vesicle	18964	597	IEA,ISS IEA,IEA	ATP6V0D1,TRAPPC4,WDR7
query_1	TRUE	0.00700581	2657	19	9	0.473684	0.00338728	GO:0071702	GO:BP	organic substance transport	18123	19737	IEA,IEA,IEA,TAS,IEA,IBA TAS NAS IEA,TAS,IEA,IMP TAS IEA	COG1,COG8,COG3,ATP6V0D1,COG4,SEC13,ATP6V1D,CCDC22,RAB7A
query_1	TRUE	0.00748577	410	19	4	0.210526	0.0097561	GO:0070482	GO:BP	response to oxygen levels	18123	18937	IDA TAS,IMP,IMP,IMP	VHL,ATP6V0D1,CCDC115,TMEM199
query_1	TRUE	0.00800805	845	21	5	0.238095	0.00591716	GO:0098791	GO:CC	Golgi apparatus subcompartment	18964	3624	TAS IEA,TAS IEA,TAS IEA,TAS IEA,ISS IEA	COG1,COG8,COG3,COG4,TRAPPC4
query_1	TRUE	0.00800805	228	21	3	0.142857	0.0131579	GO:0070382	GO:CC	exocytic vesicle	18964	2797	IEA,ISS IEA,IEA	ATP6V0D1,TRAPPC4,WDR7
query_1	TRUE	0.00854718	184	19	3	0.157895	0.0163043	GO:0007033	GO:BP	vacuole organization	18123	2964	IMP,IMP,IMP IBA	CCDC115,TMEM199,RAB7A
query_1	TRUE	0.00938766	191	19	3	0.157895	0.0157068	GO:0009267	GO:BP	cellular response to starvation	18123	3877	TAS,TAS,TAS	ATP6V0D1,SEC13,ATP6V1D
query_1	TRUE	0.0111596	1238	19	6	0.315789	0.00484653	GO:0048878	GO:BP	chemical homeostasis	18123	15212	IMP IBA TAS,IMP,IMP,TAS,IMP,IMP	ATP6V0D1,CCDC115,TMEM199,ATP6V1D,CCDC22,RAB7A
query_1	TRUE	0.0113956	212	19	3	0.157895	0.0141509	GO:0051650	GO:BP	establishment of vesicle localization	18123	16055	TAS,TAS,TAS	TRAPPC5,SEC13,TRAPPC4
query_1	TRUE	0.0136933	228	19	3	0.157895	0.0131579	GO:0051648	GO:BP	vesicle localization	18123	16053	TAS,TAS,TAS	TRAPPC5,SEC13,TRAPPC4
query_1	TRUE	0.0141857	993	21	5	0.238095	0.00503525	GO:0005768	GO:CC	endosome	18964	413	IBA TAS IEA,IEA,IBA,IEA,IDA IMP ISS IBA TAS IEA	ATP6V0D1,CCDC115,TRAPPC5,CCDC22,RAB7A
query_1	TRUE	0.0143923	233	19	3	0.157895	0.0128755	GO:0042594	GO:BP	response to starvation	18123	11871	TAS,TAS,TAS	ATP6V0D1,SEC13,ATP6V1D
query_1	TRUE	0.0149811	13117	21	20	0.952381	0.00152474	GO:0043229	GO:CC	intracellular organelle	18964	2130	IDA TAS NAS IEA,IDA IBA TAS NAS IEA,IDA IBA TAS NAS IEA,IDA IBA TAS IEA,IDA HDA IBA TAS NAS IEA,IDA IBA TAS IEA,IDA IBA IEA,IDA IEA,IBA IEA,IDA HDA TAS IEA,IDA IBA TAS NAS IEA,ISS IEA,IEA,IBA TAS IEA,IDA HDA TAS,IDA IBA IEA,IDA IBA IEA,TAS IEA,TAS IEA,IDA IMP ISS IBA TAS IEA	VHL,COG1,COG8,COG3,ATP6V0D1,COG4,CCDC115,TMEM199,TRAPPC5,RCC1,SEC13,TRAPPC4,WDR7,BRF2,ATP6V1D,VMA21,EMC2,CCDC22,COMMD3,RAB7A
query_1	TRUE	0.0153973	5214	19	12	0.631579	0.0023015	GO:0006810	GO:BP	transport	18123	2779	TAS NAS IEA,IBA TAS IEA,IDA IMP IBA TAS IEA,IBA TAS NAS IEA,IMP IBA TAS IEA,IBA TAS IEA,IDA IBA TAS NAS IEA,IMP IBA TAS IEA,TAS IEA,IMP IEA,TAS IEA,IMP IBA TAS IEA	COG1,COG8,COG3,ATP6V0D1,COG4,TRAPPC5,SEC13,TRAPPC4,ATP6V1D,CCDC22,COMMD3,RAB7A
query_1	TRUE	0.0157729	315	21	3	0.142857	0.00952381	GO:0019898	GO:CC	extrinsic component of membrane	18964	984	IBA,IDA,ISS	CCDC115,EMC2,RAB7A
query_1	TRUE	0.0159117	13201	21	20	0.952381	0.00151504	GO:0043227	GO:CC	membrane-bounded organelle	18964	2128	IDA TAS NAS IEA,IDA IBA TAS NAS IEA,IDA IBA TAS NAS IEA,IDA IBA TAS IEA,IDA HDA IBA TAS NAS IEA,IDA IBA TAS IEA,IDA IBA IEA,IDA IEA,IBA IEA,IDA HDA TAS IEA,IDA HDA IBA TAS NAS IEA,ISS IEA,IEA,IBA TAS IEA,IDA HDA TAS,IDA IBA IEA,IDA IBA IEA,TAS IEA,TAS IEA,IDA IMP HDA ISS IBA TAS IEA	VHL,COG1,COG8,COG3,ATP6V0D1,COG4,CCDC115,TMEM199,TRAPPC5,RCC1,SEC13,TRAPPC4,WDR7,BRF2,ATP6V1D,VMA21,EMC2,CCDC22,COMMD3,RAB7A
query_1	TRUE	0.0159424	250	19	3	0.157895	0.012	GO:0031669	GO:BP	cellular response to nutrient levels	18123	8459	TAS,TAS,TAS	ATP6V0D1,SEC13,ATP6V1D
query_1	TRUE	0.017165	14808	21	21	1	0.00141815	GO:0005622	GO:CC	intracellular anatomical structure	18964	284	IDA TAS NAS IEA,IDA IBA TAS NAS IEA,IDA IBA TAS NAS IEA,IDA IBA TAS IEA,IDA HDA IBA TAS NAS IEA,IDA IBA TAS IEA,IDA IBA IEA,IDA IEA,IBA TAS IEA,IDA HDA IBA TAS IEA,IDA IBA TAS NAS IEA,ISS TAS IEA,IEA,IBA TAS IEA,IDA HDA TAS,IDA IBA IEA,IDA IBA IEA,TAS IEA,TAS IEA,IEA,IDA IMP ISS IBA TAS IEA	VHL,COG1,COG8,COG3,ATP6V0D1,COG4,CCDC115,TMEM199,TRAPPC5,RCC1,SEC13,TRAPPC4,WDR7,BRF2,ATP6V1D,VMA21,EMC2,CCDC22,COMMD3,COMMD2,RAB7A
query_1	TRUE	0.018016	564	19	4	0.210526	0.0070922	GO:0006914	GO:BP	autophagy	18123	2867	NAS,IMP,NAS,IMP ISS IEA	ATP6V0D1,TRAPPC4,ATP6V1D,RAB7A
query_1	TRUE	0.018016	564	19	4	0.210526	0.0070922	GO:0061919	GO:BP	process utilizing autophagic mechanism	18123	18490	NAS,IMP,NAS,IMP ISS IEA	ATP6V0D1,TRAPPC4,ATP6V1D,RAB7A
query_1	TRUE	0.0191362	1593	21	6	0.285714	0.00376648	GO:0005794	GO:CC	Golgi apparatus	18964	438	IDA IBA TAS NAS IEA,IDA IBA TAS NAS IEA,IDA IBA TAS IEA,IDA IBA TAS IEA,IBA IEA,ISS IEA	COG1,COG8,COG3,COG4,TRAPPC5,TRAPPC4
query_1	TRUE	0.0193132	974	19	5	0.263158	0.00513347	GO:0033365	GO:BP	protein localization to organelle	18123	9428	IMP,IBA,IMP,IDA IMP,IMP	COG3,SEC13,ATP6V1D,EMC2,RAB7A
query_1	TRUE	0.0203055	279	19	3	0.157895	0.0107527	GO:0031668	GO:BP	cellular response to extracellular stimulus	18123	8458	TAS,TAS,TAS	ATP6V0D1,SEC13,ATP6V1D
query_1	TRUE	0.0205459	1132	21	5	0.238095	0.00441696	GO:0005789	GO:CC	endoplasmic reticulum membrane	18964	433	IBA,IEA,TAS IEA,IBA IEA,IDA IBA IEA	CCDC115,TMEM199,SEC13,VMA21,EMC2
query_1	TRUE	0.02058	1137	21	5	0.238095	0.00439754	GO:0098827	GO:CC	endoplasmic reticulum subcompartment	18964	3638	IBA,IEA,TAS IEA,IBA IEA,IDA IBA IEA	CCDC115,TMEM199,SEC13,VMA21,EMC2
query_1	TRUE	0.0211345	598	19	4	0.210526	0.00668896	GO:0006875	GO:BP	cellular metal ion homeostasis	18123	2831	IMP,IMP,IMP,IMP	ATP6V0D1,CCDC115,TMEM199,CCDC22
query_1	TRUE	0.0215388	1154	21	5	0.238095	0.00433276	GO:0042175	GO:CC	nuclear outer membrane-endoplasmic reticulum membrane network	18964	2022	IBA,IEA,TAS IEA,IBA IEA,IDA IBA IEA	CCDC115,TMEM199,SEC13,VMA21,EMC2
query_1	TRUE	0.0264692	1081	19	5	0.263158	0.00462535	GO:0009894	GO:BP	regulation of catabolic process	18123	4227	NAS,TAS,NAS,IMP IBA,IMP	ATP6V0D1,SEC13,ATP6V1D,CCDC22,RAB7A
query_1	TRUE	0.0277002	671	19	4	0.210526	0.00596125	GO:0055065	GO:BP	metal ion homeostasis	18123	16820	IMP,IMP,IMP,IMP	ATP6V0D1,CCDC115,TMEM199,CCDC22
query_1	TRUE	0.0277084	2779	19	8	0.421053	0.00287873	GO:0009056	GO:BP	catabolic process	18123	3672	NAS,IMP,IMP,TAS,IMP,NAS,IMP IBA,IMP ISS IEA	ATP6V0D1,CCDC115,TMEM199,SEC13,TRAPPC4,ATP6V1D,CCDC22,RAB7A
query_1	TRUE	0.0288494	337	19	3	0.157895	0.00890208	GO:0016236	GO:BP	macroautophagy	18123	5773	NAS,NAS,IMP ISS	ATP6V0D1,ATP6V1D,RAB7A
query_1	TRUE	0.0319932	1150	19	5	0.263158	0.00434783	GO:0034622	GO:BP	cellular protein-containing complex assembly	18123	10013	IMP IBA,IEA,IEA,IEA,IBA TAS IEA	COG4,CCDC115,TMEM199,BRF2,VMA21
query_1	TRUE	0.0319932	353	19	3	0.157895	0.00849858	GO:0071496	GO:BP	cellular response to external stimulus	18123	19573	TAS,TAS,TAS	ATP6V0D1,SEC13,ATP6V1D
query_1	TRUE	0.0376084	14027	21	20	0.952381	0.00142582	GO:0043226	GO:CC	organelle	18964	2127	IDA TAS NAS IEA,IDA IBA TAS NAS IEA,IDA IBA TAS NAS IEA,IDA IBA TAS IEA,IDA HDA IBA TAS NAS IEA,IDA IBA TAS IEA,IDA IBA IEA,IDA IEA,IBA IEA,IDA HDA TAS IEA,IDA HDA IBA TAS NAS IEA,ISS IEA,IEA,IBA TAS IEA,IDA HDA TAS,IDA IBA IEA,IDA IBA IEA,TAS IEA,TAS IEA,IDA IMP HDA ISS IBA TAS IEA	VHL,COG1,COG8,COG3,ATP6V0D1,COG4,CCDC115,TMEM199,TRAPPC5,RCC1,SEC13,TRAPPC4,WDR7,BRF2,ATP6V1D,VMA21,EMC2,CCDC22,COMMD3,RAB7A
query_1	TRUE	0.0421239	6938	19	13	0.684211	0.00187374	GO:0051179	GO:BP	localization	18123	15694	TAS NAS IEA,IBA TAS IEA,IDA IMP IBA TAS IEA,IBA TAS NAS IEA,IMP IBA TAS IEA,IBA TAS IEA,IDA IBA TAS NAS IEA,IMP IBA TAS IEA,IMP TAS IEA,IDA IMP,IMP IEA,TAS IEA,IMP IBA TAS IEA	COG1,COG8,COG3,ATP6V0D1,COG4,TRAPPC5,SEC13,TRAPPC4,ATP6V1D,EMC2,CCDC22,COMMD3,RAB7A
query_1	TRUE	0.0438604	2381	19	7	0.368421	0.00293994	GO:0044248	GO:BP	cellular catabolic process	18123	12732	NAS,IMP,IMP,IMP,NAS,IMP IBA,IMP ISS IEA	ATP6V0D1,CCDC115,TMEM199,TRAPPC4,ATP6V1D,CCDC22,RAB7A
query_1	TRUE	0.0446497	515	21	3	0.142857	0.00582524	GO:0098793	GO:CC	presynapse	18964	3625	IEA,ISS IEA,IEA	ATP6V0D1,TRAPPC4,WDR7
query_1	TRUE	0.0448415	1264	19	5	0.263158	0.0039557	GO:0009628	GO:BP	response to abiotic stimulus	18123	4009	IDA TAS,IMP,IMP,IMP,TAS	VHL,ATP6V0D1,CCDC115,TMEM199,SEC13
query_1	TRUE	0.0498549	822	19	4	0.210526	0.00486618	GO:0044257	GO:BP	cellular protein catabolic process	18123	12738	IMP,IMP,IMP IBA,IMP	CCDC115,TMEM199,CCDC22,RAB7A

### Sheet: COMPS_signif_enrichment_Fibmono
term	term.name	MeanFibr.MonoViralSimulation	Fibr.MonoViralScore	l2Fibr.Mono.viral.FC	Fibr.Mono.viral.pval	Fibr.Mono.viral.FDR
GO:0000126	GO:0000126	0.00016398	0.0380952	7.85995	0.000889991	0.00219717
GO:0005667	GO:0005667	0.0136892	0.0380952	1.47657	0.190788	0.264426
GO:0035579	Specific granule membrane	0.00422809	0.0380952	3.17153	0.095629	0.143899
GO:0042581	Specific granule	0.0157073	0.0380952	1.27817	0.174458	0.246111
GO:0044798	GO:0044798	0.0081404	0.0380952	2.22644	0.118089	0.174374
GO:0090576	GO:0090576	0.00040823	0.0380952	6.54408	0.00719993	0.013873
GO:0101002	ficolin-1-rich granule	0.00938196	0.0380952	2.02165	0.193548	0.265918
GO:1904813	ficolin-1-rich granule lumen	0.00650857	0.0380952	2.5492	0.135469	0.196367
GO:0000421	Autophagosome membrane	0.0104211	0.045181	2.11621	0.0287397	0.0463355
GO:0000794	GO:0000794	0.0342382	0.047619	0.475932	0.225018	0.30649
GO:0000153	Cytoplasmic ubiquitin ligase complex	0.0122494	0.048	1.97032	0.0135199	0.0237349
GO:0030891	VCB complex	0.0109417	0.0481714	2.13834	0.00697993	0.0136152
GO:0042470	Melanosome	0.0216589	0.0514667	1.24868	0.0738893	0.114456
GO:0000793	GO:0000793	0.0545303	0.0553714	0.022083	0.428176	0.534209
GO:0048770	Pigment granule	0.0236969	0.0559619	1.23975	0.0649594	0.10162
GO:1990071	TRAPPII protein complex	0.000859583	0.0572	6.05623	2.99997e-05	0.000118499
GO:0061700	GATOR2 complex	0.00438362	0.057619	3.71635	0.00108999	0.00246026
GO:0035859	Seh1-associated complex	0.00678868	0.0590762	3.12137	0.00227998	0.00467839
GO:0031902	Late endosome membrane	0.0155441	0.0661238	2.08881	0.0216098	0.0367134
GO:0005811	Lipid droplet	0.054312	0.068381	0.332322	0.259677	0.336304
GO:0031080	Nuclear pore outer ring	0.00642224	0.0718	3.48284	0.000619994	0.00166032
GO:0030670	Phagocytic vesicle membrane	0.00856483	0.0753905	3.13788	0.00233998	0.00473995
GO:0033116	Endoplasmic reticulum-Golgi intermediate compartment membrane	0.00370966	0.0761905	4.36025	0.00161998	0.00350627
GO:0030667	Secretory granule membrane	0.0208347	0.0776476	1.89796	0.0349197	0.0554258
GO:0030666	Endocytic vesicle membrane	0.021257	0.0817714	1.94366	0.0131599	0.0233625
GO:0000790	Nuclear chromatin	0.121479	0.0826952	-0.554826	0.817402	0.844114
GO:0031227	Intrinsic component of endoplasmic reticulum membrane	0.0313224	0.0879905	1.49015	0.0257197	0.041894
GO:0030176	Integral component of endoplasmic reticulum membrane	0.0309893	0.088	1.50573	0.0239398	0.0398156
GO:1990070	TRAPPI protein complex	0.00131086	0.0886667	6.0798	9.9999e-06	4.64701e-05
GO:0030127	COPII vesicle coat	0.00424014	0.0897429	4.40361	0.000149999	0.000473995
GO:0044454	Nuclear chromosome part	0.142316	0.0947238	-0.587296	0.856461	0.878707
GO:0000228	Nuclear chromosome	0.14412	0.0948	-0.60431	0.863171	0.879878
GO:0030658	Transport vesicle membrane	0.0251503	0.0958571	1.93031	0.00774992	0.0144057
GO:0072546	ER membrane protein complex	0.0170082	0.0971238	2.5136	0.000239998	0.000702215
GO:0031965	Nuclear membrane	0.0643359	0.0975429	0.600412	0.136839	0.19655
GO:0005643	Nuclear pore	0.0421943	0.100048	1.24557	0.0169298	0.0293947
GO:0097447	Dendritic tree	0.103124	0.103867	0.0103536	0.457785	0.560698
GO:0030425	Dendrite	0.102609	0.10401	0.0195621	0.450535	0.55613
GO:0036477	Somatodendritic compartment	0.111124	0.105476	-0.0752482	0.525165	0.628606
GO:0012507	ER to Golgi transport vesicle membrane	0.00615373	0.112238	4.18896	4.99995e-05	0.000192681
GO:0045335	Phagocytic vesicle	0.0447668	0.115429	1.3665	0.0101499	0.0182237
GO:0000151	Ubiquitin ligase complex	0.106705	0.117343	0.137103	0.347037	0.442192
GO:0031985	Golgi cisterna	0.00921226	0.121267	3.71848	0.000149999	0.000473995
GO:0008021	Synaptic vesicle	0.0503864	0.125905	1.32123	0.00881991	0.0160178
GO:0030139	Endocytic vesicle	0.0663871	0.137429	1.04971	0.0242398	0.0398946
GO:0000785	Chromatin	0.202791	0.139838	-0.53624	0.924351	0.924351
GO:0016471	Vacuolar proton-transporting V-type ATPase complex	0.00153823	0.142857	6.53716	9.9999e-06	4.64701e-05
GO:0043005	Neuron projection	0.155865	0.144114	-0.113083	0.575224	0.654528
GO:0030141	Secretory granule	0.0974466	0.1468	0.591168	0.123039	0.180001
GO:0005776	Autophagosome	0.0537616	0.154419	1.5222	0.00150998	0.00331358
GO:0005635	Nuclear envelope	0.106758	0.154762	0.535706	0.103859	0.154809
GO:0070382	Exocytic vesicle	0.053735	0.158886	1.56406	0.00147999	0.00329349
GO:0019898	Extrinsic component of membrane	0.122536	0.159133	0.377032	0.152398	0.216928
GO:0032588	trans-Golgi network membrane	0.00751104	0.160495	4.41737	9.9999e-06	4.64701e-05
GO:0120038	Plasma membrane bounded cell projection part	0.165331	0.170933	0.0480725	0.428286	0.534209
GO:0044463	Cell projection part	0.165839	0.171276	0.0465385	0.429396	0.534209
GO:0005770	Late endosome	0.0663607	0.175124	1.39997	0.00339997	0.00679993
GO:0070062	Extracellular exosome	0.14331	0.179057	0.321281	0.258847	0.336304
GO:0010008	Endosome membrane	0.0537503	0.18241	1.76284	0.00208998	0.00434496
GO:0030120	Vesicle coat	0.0321959	0.182771	2.50509	9.9999e-06	4.64701e-05
GO:0098793	Presynapse	0.102887	0.183438	0.834228	0.0181098	0.0311016
GO:0098852	Lytic vacuole membrane	0.0403955	0.1896	2.23069	0.000299997	0.00084642
GO:0005765	Lysosomal membrane	0.0403862	0.18961	2.2311	0.000299997	0.00084642
GO:0016469	proton-transporting two-sector ATPase complex	0.00609419	0.190476	4.96603	9.9999e-06	4.64701e-05
GO:0033176	proton-transporting V-type ATPase complex	0.0024101	0.190476	6.30437	9.9999e-06	4.64701e-05
GO:0044456	Synapse part	0.132834	0.19061	0.520992	0.0899291	0.136623
GO:0120025	Plasma membrane bounded cell projection	0.218113	0.191981	-0.184112	0.664153	0.723698
GO:0044427	Chromosomal part	0.247149	0.192143	-0.363201	0.872481	0.883667
GO:1903561	Extracellular vesicle	0.159774	0.197981	0.309327	0.248908	0.330482
GO:0005694	Chromosome	0.263303	0.198514	-0.407481	0.910351	0.916149
GO:0005769	Early endosome	0.056617	0.199657	1.81822	0.000719993	0.0018649
GO:0043230	Extracellular organelle	0.160622	0.20059	0.320585	0.240748	0.322665
GO:0042995	Cell projection	0.223972	0.201543	-0.152234	0.637714	0.704607
GO:0030663	COPI-coated vesicle membrane	0.0137374	0.2026	3.88245	9.9999e-06	4.64701e-05
GO:0048475	Coated membrane	0.0666671	0.204238	1.61521	8.99991e-05	0.000323179
GO:0030117	Membrane coat	0.0642378	0.204695	1.67198	8.99991e-05	0.000323179
GO:0097458	Neuron part	0.18749	0.205314	0.131023	0.343747	0.441561
GO:0045202	Synapse	0.166598	0.206581	0.310334	0.184058	0.257356
GO:0031967	Organelle envelope	0.182229	0.212562	0.222129	0.257837	0.336304
GO:0030008	TRAPP complex	0.0103615	0.214295	4.3703	9.9999e-06	4.64701e-05
GO:1990234	Transferase complex	0.229416	0.218771	-0.0685402	0.574284	0.654528
GO:0030134	COPII-coated ER to Golgi transport vesicle	0.0164649	0.218914	3.7329	9.9999e-06	4.64701e-05
GO:0031975	GO:0031975	0.19119	0.224486	0.231615	0.240978	0.322665
GO:0005795	Golgi stack	0.0207785	0.22821	3.4572	9.9999e-06	4.64701e-05
GO:0005615	Extracellular space	0.247227	0.23481	-0.074348	0.556004	0.654528
GO:0044440	Endosomal part	0.0693134	0.239476	1.78868	0.000209998	0.000626031
GO:0030660	Golgi-associated vesicle membrane	0.0268512	0.247448	3.20406	9.9999e-06	4.64701e-05
GO:0030662	Coated vesicle membrane	0.0369363	0.258629	2.80777	9.9999e-06	4.64701e-05
GO:0005654	Nucleoplasm	0.276519	0.260867	-0.0840665	0.571674	0.654528
GO:0030137	COPI-coated vesicle	0.0154027	0.263267	4.09527	9.9999e-06	4.64701e-05
GO:0005739	Mitochondrion	0.278963	0.267657	-0.0596881	0.562044	0.654528
GO:0005793	Endoplasmic reticulum-Golgi intermediate compartment	0.0172935	0.269333	3.96109	9.9999e-06	4.64701e-05
GO:0005802	trans-Golgi network	0.0526043	0.271867	2.36965	9.9999e-06	4.64701e-05
GO:0044421	Extracellular region part	0.305074	0.272962	-0.160459	0.675093	0.73058
GO:0030133	Transport vesicle	0.0735292	0.280229	1.93022	1.99998e-05	8.31571e-05
GO:0000139	Golgi membrane	0.0510632	0.289257	2.502	9.9999e-06	4.64701e-05
GO:0099503	Secretory vesicle	0.126084	0.290305	1.20318	0.00102999	0.00241645
GO:1902494	Catalytic complex	0.303231	0.299857	-0.0161426	0.508625	0.613456
GO:0016021	Integral component of membrane	0.338167	0.305362	-0.147216	0.682353	0.732707
GO:0005789	Endoplasmic reticulum membrane	0.128758	0.305552	1.24675	0.00096999	0.00235782
GO:0098827	Endoplasmic reticulum subcompartment	0.129399	0.306124	1.24228	0.00099999	0.00239392
GO:0042175	Nuclear outer membrane-endoplasmic reticulum membrane network	0.130337	0.306267	1.23254	0.00108999	0.00246026
GO:0031224	Intrinsic component of membrane	0.344255	0.306352	-0.168284	0.708713	0.746511
GO:0017119	Golgi transport complex	0.0361453	0.314057	3.11915	9.9999e-06	4.64701e-05
GO:0031981	Nuclear lumen	0.334454	0.314962	-0.0866294	0.592374	0.65912
GO:0044432	Endoplasmic reticulum part	0.145866	0.320057	1.13368	0.00202998	0.00427649
GO:0005774	Vacuolar membrane	0.0595808	0.324219	2.44405	9.9999e-06	4.64701e-05
GO:0044437	Vacuolar part	0.0673221	0.324733	2.2701	9.9999e-06	4.64701e-05
GO:0030659	Cytoplasmic vesicle membrane	0.0738409	0.334952	2.18146	9.9999e-06	4.64701e-05
GO:0005798	Golgi-associated vesicle	0.0405342	0.33701	3.05558	9.9999e-06	4.64701e-05
GO:0030135	Coated vesicle	0.0588165	0.337524	2.5207	9.9999e-06	4.64701e-05
GO:0012506	Vesicle membrane	0.0781127	0.341038	2.1263	9.9999e-06	4.64701e-05
GO:0098791	GO:0098791	0.082155	0.348619	2.08523	9.9999e-06	4.64701e-05
GO:0005576	Extracellular region	0.385154	0.349895	-0.138512	0.686333	0.732707
GO:0044428	Nuclear part	0.374598	0.365486	-0.0355296	0.539425	0.64082
GO:0005768	Endosome	0.140203	0.369219	1.39696	9.9999e-05	0.000343475
GO:0070013	Intracellular organelle lumen	0.39157	0.373733	-0.0672626	0.583684	0.654528
GO:0043233	Organelle lumen	0.391766	0.373867	-0.0674676	0.584014	0.654528
GO:0031974	membrane-enclosed lumen	0.39185	0.373952	-0.0674471	0.584104	0.654528
GO:0005886	Plasma membrane	0.418689	0.377952	-0.147676	0.700323	0.742624
GO:0043232	Intracellular non-membrane-bounded organelle	0.434731	0.378171	-0.201082	0.802022	0.833681
GO:0043228	non-membrane-bounded organelle	0.434925	0.3784	-0.200853	0.801802	0.833681
GO:0099023	Tethering complex	0.05823	0.39819	2.77362	9.9999e-06	4.64701e-05
GO:0071944	Cell periphery	0.431154	0.399895	-0.108581	0.656523	0.720352
GO:0005764	Lysosome	0.147957	0.404324	1.45033	1.99998e-05	8.31571e-05
GO:0000323	Lytic vacuole	0.148142	0.40479	1.45019	1.99998e-05	8.31571e-05
GO:0044431	Golgi apparatus part	0.111652	0.40599	1.86243	9.9999e-06	4.64701e-05
GO:0098805	Whole membrane	0.172372	0.428876	1.31504	5.99994e-05	0.000225712
GO:0044433	Cytoplasmic vesicle part	0.132242	0.433924	1.71426	1.99998e-05	8.31571e-05
GO:0005794	Golgi apparatus	0.175448	0.44879	1.355	2.99997e-05	0.000118499
GO:0005773	Vacuole	0.1713	0.466448	1.44519	9.9999e-06	4.64701e-05
GO:0005783	Endoplasmic reticulum	0.230636	0.470514	1.02862	0.000189998	0.000577302
GO:0098796	GO:0098796	0.259238	0.470838	0.860956	9.9999e-05	0.000343475
GO:0031984	Organelle subcompartment	0.168483	0.512629	1.60531	9.9999e-06	4.64701e-05
GO:0044425	Membrane part	0.419936	0.521771	0.313249	0.0784992	0.120416
GO:0031410	Cytoplasmic vesicle	0.231162	0.586752	1.34385	9.9999e-06	4.64701e-05
GO:0097708	Intracellular vesicle	0.232403	0.587114	1.33701	9.9999e-06	4.64701e-05
GO:0098588	Bounding membrane of organelle	0.1877	0.590057	1.65242	9.9999e-06	4.64701e-05
GO:0005634	Nucleus	0.591039	0.590057	-0.00239884	0.508065	0.613456
GO:0031982	Vesicle	0.321822	0.60319	0.906352	0.000129999	0.000427912
GO:0005829	Cytosol	0.494765	0.619019	0.323239	0.0350796	0.0554258
GO:0031090	Organelle membrane	0.259019	0.624838	1.27042	9.9999e-06	4.64701e-05
GO:0016020	Membrane	0.56629	0.747924	0.401351	0.00811992	0.014918
GO:0032991	protein-containing complex	0.46653	0.783952	0.748796	9.9999e-06	4.64701e-05
GO:0012505	Endomembrane system	0.359123	0.816543	1.18505	9.9999e-06	4.64701e-05
GO:0044446	Intracellular organelle part	0.590839	0.852752	0.529361	0.000119999	0.0004034
GO:0044422	Organelle part	0.600298	0.853324	0.507416	0.000169998	0.000526661
GO:0044444	Cytoplasmic part	0.689401	0.879295	0.351005	0.000699993	0.00184331
GO:0043231	Intracellular membrane-bounded organelle	0.729743	0.909333	0.317421	0.000559994	0.0015255
GO:0005737	Cytoplasm	0.731711	0.920943	0.331838	0.000419996	0.0011642
GO:0043227	membrane-bounded organelle	0.768834	0.925752	0.267954	0.00103999	0.00241645
GO:0043229	Intracellular organelle	0.78003	0.926971	0.248995	0.00170998	0.00365104
GO:0043226	Organelle	0.801286	0.927171	0.210518	0.00445996	0.00880841
GO:0044424	Intracellular part	0.848467	0.969638	0.192588	0.000739993	0.00188579
GO:0005622	Intracellular	0.849772	0.969686	0.190442	0.000769992	0.00193109
GO:0005623	Cell	0.911204	0.975448	0.0982896	0.00756992	0.0142387
GO:0044464	Cell part	0.910843	0.975448	0.0988622	0.00754992	0.0142387
GO:0005575	cellular_component	0.948927	0.981752	0.0490628	0.0233198	0.0391971
